# Scaling of Neuronal Growth and Excitability Through Separable mTORC1 and mTORC2 Pathways

**DOI:** 10.64898/2026.06.22.733785

**Authors:** Asan F Abdulkareem, Noah H Elste, Rain Younger, Mackenzi L Prina, Evan Dennis, Jessica Urbanczyk, Mohsen Bayat, Hassaan A Malik, Shahriar A Tafti, Hunter S Holoubek, Dylan Marchand, Karen E Beenken, Dennis W Province, Kristopher T Kahle, Matthew C Weston, Jeremy M Barry, Bryan W Luikart

**Affiliations:** Department of Neurobiology, Heersink School of Medicine, University of Alabama at Birmingham, Birmingham, AL; Department of Molecular and Systems Biology, Geisel School of Medicine, Dartmouth College, Hanover, NH; Department of Neurological Sciences, Larner College of Medicine, University of Vermont, Burlington VT; Fralin Biomedical Research Institute, Virginia Tech, Roanoke, VA; IDEA National Resource for Quantitative Proteomics, University of Arkansas for Medical Sciences, Little Rock, AR; Department of Neurosurgery, Massachusetts General Hospital & Harvard Medical School, Boston, MA

## Abstract

As neurons grow, they must regulate intrinsic excitability to maintain an appropriate level of spiking based on synaptic inputs. Using gene knockouts, phosphoproteomics, and electrophysiology we show PTEN regulates neuronal growth and intrinsic excitability through separable downstream mechanisms. *Pten* loss induces cellular hypertrophy, increased excitatory synaptic input, reduced fast afterhyperpolarization, and burst firing. Deleting the mTORC1 scaffold, *Raptor,* rescues overgrowth and synaptic input but fails to normalize firing, while deleting *Akt* or the mTORC2 scaffold, *Rictor,* restores firing without rescuing growth. This dissociation identifies an AKT-mTORC2 mechanism that regulates voltage-gated calcium and BK potassium channels to set spike repolarization and burst firing. *In vivo*, *Pten* knockout produces altered network synchrony, lethal seizures, and impaired object and location behavior; *Raptor* co-deletion display non-lethal hyperexcitability with improved object-location coupling. The biological and pathophysiological significance of these mechanisms is demonstrated by overlap of the PTEN-regulated phosphoproteome with ASD and epilepsy.
