## Supplemental Tables for "Scaling of Neuronal Growth and Excitability Through Separable mTORC1 and mTORC2 Pathways"

### Sheet: ASD Overlap
ASD Risk Gene Overlap | Fu et al. 2022 (FDR≤0.1, n=255) × 901 PTEN phosphoproteins → 53 genes
Human Gene	Mouse Gene	PTEN Arm	FDR (ASD)	p-value (ASD)
ACIN1	Acin1	AKT/mTORC2	0.0903	1.328e-03
ANK2	Ank2	AKT/mTORC2	0	1.821e-08
ARID1B	Arid1b	AKT/mTORC2	0	2.380e-15
BRSK2	Brsk2	AKT/mTORC2	0	1.519e-08
CACNA1E	Cacna1e	AKT/mTORC2	0.0191	1.557e-04
CAMK2A	Camk2a	AKT/mTORC2	0.0379	3.857e-04
CASKIN1	Caskin1	AKT/mTORC2	0.0007	3.122e-06
CDK13	Cdk13	AKT/mTORC2	0.0034	1.873e-05
CPD	Cpd	AKT/mTORC2	0.0646	8.102e-04
CTNNB1	Ctnnb1	AKT/mTORC2	0.0001	2.359e-07
DPYSL2	Dpysl2	AKT/mTORC2	0.0114	8.031e-05
ITSN1	Itsn1	AKT/mTORC2	0.034	3.331e-04
MADD	Madd	AKT/mTORC2	0.0956	1.447e-03
PHF2	Phf2	AKT/mTORC2	0.0066	4.057e-05
PPP2R5D	Ppp2r5d	AKT/mTORC2	0.0948	1.429e-03
SCN2A	Scn2a	AKT/mTORC2	0	0.000e+00
SHANK3	Shank3	AKT/mTORC2	0	0.000e+00
SYNGAP1	Syngap1	AKT/mTORC2	0	0.000e+00
YWHAZ	Ywhaz	AKT/mTORC2	0.0971	1.481e-03
ADCY5	Adcy5	mTORC1-dep	0.0241	2.113e-04
CHD3	Chd3	mTORC1-dep	0.001	4.601e-06
CREBBP	Crebbp	mTORC1-dep	0.0011	5.092e-06
DLG4	Dlg4	mTORC1-dep	0	2.390e-11
DYNC1H1	Dync1h1	mTORC1-dep	0	3.932e-12
GABBR2	Gabbr2	mTORC1-dep	0.0062	3.815e-05
GABRB3	Gabrb3	mTORC1-dep	0.0453	4.914e-04
GIGYF1	Gigyf1	mTORC1-dep	0	2.075e-12
GOLGA4	Golga4	mTORC1-dep	0.0704	9.161e-04
GRIN2B	Grin2b	mTORC1-dep	0	1.889e-18
IRF2BPL	Irf2bpl	mTORC1-dep	0.0001	2.921e-07
KCNB1	Kcnb1	mTORC1-dep	0.0003	1.195e-06
KCNH7	Kcnh7	mTORC1-dep	0.0118	8.363e-05
KCNJ6	Kcnj6	mTORC1-dep	0.0501	5.644e-04
KCNMA1	Kcnma1	mTORC1-dep	0.0003	9.381e-07
KCNQ3	Kcnq3	mTORC1-dep	0	1.008e-07
LMTK3	Lmtk3	mTORC1-dep	0.0888	1.296e-03
MARK2	Mark2	mTORC1-dep	0.0069	4.301e-05
MYO18A	Myo18a	mTORC1-dep	0.0359	3.588e-04
NF1	Nf1	mTORC1-dep	0	1.069e-11
NIPBL	Nipbl	mTORC1-dep	0	2.290e-08
PACS1	Pacs1	mTORC1-dep	0.0015	6.770e-06
PHLDB1	Phldb1	mTORC1-dep	0.0605	7.362e-04
PPP1R9B	Ppp1r9b	mTORC1-dep	0.0302	2.849e-04
SCN1A	Scn1a	mTORC1-dep	0	4.969e-08
SHANK2	Shank2	mTORC1-dep	0.0013	6.176e-06
SMARCA2	Smarca2	mTORC1-dep	0.0047	2.740e-05
STXBP1	Stxbp1	mTORC1-dep	0	1.184e-10
TBR1	Tbr1	mTORC1-dep	0.0129	9.373e-05
TCF4	Tcf4	mTORC1-dep	0.0018	8.737e-06
TLE4	Tle4	mTORC1-dep	0.009	5.940e-05
UBR5	Ubr5	mTORC1-dep	0.0022	1.118e-05
ZBTB20	Zbtb20	mTORC1-dep	0.0003	1.065e-06
ZMYND8	Zmynd8	mTORC1-dep	0.0284	2.629e-04

### Sheet: Epilepsy Overlap
Epilepsy Gene Overlap | Genes4Epilepsy v2023-03 (n=954) × 901 PTEN phosphoproteins → 119 genes
Human Gene	Mouse Gene	PTEN Arm	Inheritance	Epilepsy Phenotype
ACTB	Actb	AKT/mTORC2	AD	MCD
ADAM22	Adam22	AKT/mTORC2	AR	DEE
ADGRL1	Adgrl1	AKT/mTORC2	AD	DEE
AKT3	Akt3	AKT/mTORC2	AD	MCD
ARID1B	Arid1b	AKT/mTORC2	AD	DEE, MCD
ATP1A1	Atp1a1	AKT/mTORC2	AD	DEE
ATP1A2	Atp1a2	AKT/mTORC2	AD	DEE, MCD
ATP2B1	Atp2b1	AKT/mTORC2	AD	DEE
ATP6V1B2	Atp6v1b2	AKT/mTORC2	AD	DEE
CACNA1A	Cacna1a	AKT/mTORC2	AD/AR	GGE, DEE, PME
CACNA1B	Cacna1b	AKT/mTORC2	AR	DEE, PME
CACNA1E	Cacna1e	AKT/mTORC2	AD	DEE
CAMK2A	Camk2a	AKT/mTORC2	AD/AR	DEE
CAMK2B	Camk2b	AKT/mTORC2	AD	DEE
CCDC88A	Ccdc88a	AKT/mTORC2	AR	DEE
CCM2	Ccm2	AKT/mTORC2	AD	MCD
CDK13	Cdk13	AKT/mTORC2	AD	DEE
CNKSR2	Cnksr2	AKT/mTORC2	XL	Focal, DEE
DMXL2	Dmxl2	AKT/mTORC2	AR	DEE
DNM1	Dnm1	AKT/mTORC2	AD	DEE
DOCK7	Dock7	AKT/mTORC2	AR	DEE
GPHN	Gphn	AKT/mTORC2	AR	DEE
GRIN2A	Grin2a	AKT/mTORC2	AD/AR	Focal, DEE, MCD
HIVEP2	Hivep2	AKT/mTORC2	AD	DEE
IQSEC2	Iqsec2	AKT/mTORC2	XL	DEE
KCNA2	Kcna2	AKT/mTORC2	AD	GGE, Focal, DEE, PME
KCND2	Kcnd2	AKT/mTORC2	AD	DEE
LMNB2	Lmnb2	AKT/mTORC2	AR	PME
MACF1	Macf1	AKT/mTORC2	AD	DEE, MCD
MADD	Madd	AKT/mTORC2	AR	DEE
MAP1B	Map1b	AKT/mTORC2	AD	MCD
MFF	Mff	AKT/mTORC2	AR	DEE
NEDD4L	Nedd4l	AKT/mTORC2	AD	MCD
PANK2	Pank2	AKT/mTORC2	AR	DEE
PCLO	Pclo	AKT/mTORC2	AR	DEE, MCD
PDHA1	Pdha1	AKT/mTORC2	XL	DEE
PHACTR1	Phactr1	AKT/mTORC2	AD	DEE
PLPBP	Plpbp	AKT/mTORC2	AR	DEE
PPP2R5D	Ppp2r5d	AKT/mTORC2	AD	DEE
PTS	Pts	AKT/mTORC2	AR	DEE
RAPGEF2	Rapgef2	AKT/mTORC2	AD	PME
SCN2A	Scn2a	AKT/mTORC2	AD	GGE, Focal, DEE
SHANK3	Shank3	AKT/mTORC2	AD	DEE
SLC1A2	Slc1a2	AKT/mTORC2	AD/AR	DEE
SLC9A6	Slc9a6	AKT/mTORC2	XL	DEE
SPTBN1	Sptbn1	AKT/mTORC2	AD	DEE
SYN1	Syn1	AKT/mTORC2	XL	Focal, DEE
SYNGAP1	Syngap1	AKT/mTORC2	AD	DEE
TIAM1	Tiam1	AKT/mTORC2	AR	DEE
TRPM3	Trpm3	AKT/mTORC2	AD	DEE
XPR1	Xpr1	AKT/mTORC2	AD	MCD
ADCY5	Adcy5	mTORC1-dep	AD	DEE
ADGRG1	Adgrg1	mTORC1-dep	AR	MCD
AFDN	Afdn	mTORC1-dep	AD	MCD
ARID1A	Arid1a	mTORC1-dep	AD	DEE
ATP6V0A2	Atp6v0a2	mTORC1-dep	AR	DEE
ATRX	Atrx	mTORC1-dep	XL	DEE
BCAS3	Bcas3	mTORC1-dep	AR	DEE
BCKDHA	Bckdha	mTORC1-dep	AR	DEE
BPTF	Bptf	mTORC1-dep	AD	DEE
CERT1	Cert1	mTORC1-dep	AD	DEE
CHD3	Chd3	mTORC1-dep	AD	DEE
CIC	Cic	mTORC1-dep	AD	DEE
CREBBP	Crebbp	mTORC1-dep	AD	DEE
DLG4	Dlg4	mTORC1-dep	AD	DEE
DNAJC5	Dnajc5	mTORC1-dep	AD	PME
DNAJC6	Dnajc6	mTORC1-dep	AR	DEE
DYNC1H1	Dync1h1	mTORC1-dep	AD	DEE, MCD
FGF13	Fgf13	mTORC1-dep	XL	DEE
FLNA	Flna	mTORC1-dep	XL	MCD
GABBR2	Gabbr2	mTORC1-dep	AD	DEE
GABRB3	Gabrb3	mTORC1-dep	AD	DEE
GFAP	Gfap	mTORC1-dep	AD	DEE
GRIN2B	Grin2b	mTORC1-dep	AD	DEE, MCD
HCN2	Hcn2	mTORC1-dep	AD	GGE
HNRNPK	Hnrnpk	mTORC1-dep	AD	DEE, MCD
HTT	Htt	mTORC1-dep	AD	PME
IRF2BPL	Irf2bpl	mTORC1-dep	AD	DEE, PME
KCNA1	Kcna1	mTORC1-dep	AD	DEE
KCNA6	Kcna6	mTORC1-dep	AD	Focal, DEE
KCNB1	Kcnb1	mTORC1-dep	AD	DEE, MCD
KCNMA1	Kcnma1	mTORC1-dep	AR	DEE
KCNQ3	Kcnq3	mTORC1-dep	AD	Focal, DEE
KCNT1	Kcnt1	mTORC1-dep	AD	Focal, DEE
KIF1A	Kif1a	mTORC1-dep	AD/AR	DEE
LIG3	Lig3	mTORC1-dep	AR	DEE
LNPK	Lnpk	mTORC1-dep	AR	DEE
MAST1	Mast1	mTORC1-dep	AD	DEE, MCD
MAST4	Mast4	mTORC1-dep	AD	DEE
NEUROD2	Neurod2	mTORC1-dep	AD	DEE
NF1	Nf1	mTORC1-dep	AD	DEE, MCD
OCLN	Ocln	mTORC1-dep	AR	DEE, MCD
OXR1	Oxr1	mTORC1-dep	AR	DEE
PACS1	Pacs1	mTORC1-dep	AD	DEE
PAK1	Pak1	mTORC1-dep	AD	DEE
PDE2A	Pde2a	mTORC1-dep	AR	DEE
PGK1	Pgk1	mTORC1-dep	XL	DEE
PNPO	Pnpo	mTORC1-dep	AR	DEE
PRDM8	Prdm8	mTORC1-dep	AR	PME
PUM1	Pum1	mTORC1-dep	AD	DEE
RALGAPA1	Ralgapa1	mTORC1-dep	AR	DEE
SACS	Sacs	mTORC1-dep	AR	PME
SCN1A	Scn1a	mTORC1-dep	AD	GGE, Focal, DEE
SLC12A5	Slc12a5	mTORC1-dep	AR	DEE
SMARCA2	Smarca2	mTORC1-dep	AD	DEE
SON	Son	mTORC1-dep	AD	DEE, MCD
SPTAN1	Sptan1	mTORC1-dep	AD	DEE
SPTBN4	Sptbn4	mTORC1-dep	AR	DEE
STXBP1	Stxbp1	mTORC1-dep	AD	DEE
SYNE1	Syne1	mTORC1-dep	AR	PME
SYNJ1	Synj1	mTORC1-dep	AR	DEE
TBCD	Tbcd	mTORC1-dep	AR	DEE
TCF4	Tcf4	mTORC1-dep	AD	DEE
TSC2	Tsc2	mTORC1-dep	AD	Focal, MCD
UNC80	Unc80	mTORC1-dep	AR	DEE
VAMP2	Vamp2	mTORC1-dep	AD	DEE
WASHC4	Washc4	mTORC1-dep	AR	DEE
WDR37	Wdr37	mTORC1-dep	AD	DEE
ZMYND8	Zmynd8	mTORC1-dep	AD	DEE

### Sheet: ASD + Epilepsy
Genes in ALL THREE lists: ASD (Fu 2022) + Epilepsy (Genes4Epilepsy) + PTEN phosphoproteome → 28 genes
Human Gene	Mouse Gene	PTEN Arm	FDR (ASD)	Epi Inheritance	Epi Phenotype
ARID1B	Arid1b	AKT/mTORC2	0	AD	DEE, MCD
CACNA1E	Cacna1e	AKT/mTORC2	0.0191	AD	DEE
CAMK2A	Camk2a	AKT/mTORC2	0.0379	AD/AR	DEE
CDK13	Cdk13	AKT/mTORC2	0.0034	AD	DEE
MADD	Madd	AKT/mTORC2	0.0956	AR	DEE
PPP2R5D	Ppp2r5d	AKT/mTORC2	0.0948	AD	DEE
SCN2A	Scn2a	AKT/mTORC2	0	AD	GGE, Focal, DEE
SHANK3	Shank3	AKT/mTORC2	0	AD	DEE
SYNGAP1	Syngap1	AKT/mTORC2	0	AD	DEE
ADCY5	Adcy5	mTORC1-dep	0.0241	AD	DEE
CHD3	Chd3	mTORC1-dep	0.001	AD	DEE
CREBBP	Crebbp	mTORC1-dep	0.0011	AD	DEE
DLG4	Dlg4	mTORC1-dep	0	AD	DEE
DYNC1H1	Dync1h1	mTORC1-dep	0	AD	DEE, MCD
GABBR2	Gabbr2	mTORC1-dep	0.0062	AD	DEE
GABRB3	Gabrb3	mTORC1-dep	0.0453	AD	DEE
GRIN2B	Grin2b	mTORC1-dep	0	AD	DEE, MCD
IRF2BPL	Irf2bpl	mTORC1-dep	0.0001	AD	DEE, PME
KCNB1	Kcnb1	mTORC1-dep	0.0003	AD	DEE, MCD
KCNMA1	Kcnma1	mTORC1-dep	0.0003	AR	DEE
KCNQ3	Kcnq3	mTORC1-dep	0	AD	Focal, DEE
NF1	Nf1	mTORC1-dep	0	AD	DEE, MCD
PACS1	Pacs1	mTORC1-dep	0.0015	AD	DEE
SCN1A	Scn1a	mTORC1-dep	0	AD	GGE, Focal, DEE
SMARCA2	Smarca2	mTORC1-dep	0.0047	AD	DEE
STXBP1	Stxbp1	mTORC1-dep	0	AD	DEE
TCF4	Tcf4	mTORC1-dep	0.0018	AD	DEE
ZMYND8	Zmynd8	mTORC1-dep	0.0284	AD	DEE
